# Human body-site-stratified fungal genomic catalogs enhancing human mycobiome analysis

**DOI:** 10.64898/2026.09.20.752968

**Authors:** Sehun Ahn, Jungyeon Kim, Insuk Lee

## Abstract

Current human mycobiome profiling relies largely on marker-based methods with limited sensitivity, whereas genome-based approaches require computationally intensive alignment against broad fungal references. Here, we present MycobiomeDB, a unified fungal genome catalog, and derive body-site-specific catalogs for the gut, oral cavity, skin, and vagina through metagenome-guided stratification. Using these catalogs, we developed site-specific MycoProfilers that improved taxonomic recall and better distinguished disease-associated mycobiomes from healthy controls than existing methods.
