## Supplemental Table 2 for "Human body-site-stratified fungal genomic catalogs enhancing human mycobiome analysis"

### Sheet: Table S2
Supplementary Table 2. Ecological curation using FUNGuild annotations and literature evidence
Family	Human Probability	Main Host	Saprotrophic	DOI	Note
f__Acarosporaceae	FALSE	Lichen	X	10.3897/mycokeys.112.138580
f__Agaricaceae	TRUE	Mushroom	O	10.1079/9780851998275.0000	Agaricus bisporus widely edible
f__Ajellomycetaceae	TRUE	Animal	O	10.1080/15572536.2005.11832928
f__Amylocorticiaceae	FALSE	Wood & Plant	O	10.3852/09-288
f__Anthracoideaceae	TRUE	Plant	X	10.1079/9780851998268.0000	smut fungi, parastic
f__Apiosporaceae	TRUE	Plant	X	10.3390/jof9111087
f__Aplosporellaceae	FALSE	Wood	X	10.3114/sim0020
f__Arachnopezizaceae	FALSE	Plant	O	10.3767/persoonia.2021.46.02
f__Arthrodermataceae	TRUE	-	-	10.3390/pathogens11090957	Human infection research
f__Ascoideaceae	TRUE	Yeast	-	10.1079/9780851998275.0000
f__Aspergillaceae	TRUE	Plant	O	10.1371/journal.ppat.1003743
f__Aulographaceae	TRUE	Plant	-	10.1023/A:1020406513080
f__Auriculariaceae	TRUE	Mushroom	O	10.12691/jfnr-3-8-1	Some species are edible
f__Auriscalpiaceae	TRUE	Mushroom	O	10.1016/j.fldmyc.2012.12.009	Artomyces pyxidatus edible
f__Bionectriaceae	FALSE	Plant	O	10.14715/cmb/2023.69.5.7	Inedible plant
f__Boletaceae	TRUE	Mushroom	X	10.1016/j.foodchem.2022.133199	Edible
f__Botryosphaeriaceae	TRUE	Wood	-	10.3314/mmj.22-00005	Neoscytalidium dimidiatum
f__Brachybasidiaceae	TRUE	Plant	X	10.1079/9780851998275.0000	Plant pathogen
f__Bulleraceae	TRUE	Yeast		10.1016/j.simyco.2015.12.001
f__Bulleribasidiaceae	TRUE	Yeast		10.1016/j.simyco.2015.12.001
f__Candelariaceae	FALSE	Lichen	X	10.1016/j.mycres.2007.08.007
f__Capnodiaceae	FALSE	Plant	O	10.1080/15572536.2006.11832632	Make sooty molds
f__Cenangiaceae	FALSE	Plant	X	10.2307/3756481	Old name Hemiphacidiaceae, leaf endophytes
f__Ceratobasidiaceae	FALSE	Plant & Soil	O	10.1007/s00572-021-01043-4
f__Ceratocystidaceae	FALSE	Plant & Insect	X	10.1016/j.funbio.2015.08.002	Inedible plant
f__Cerinomycetaceae	FALSE	Wood	O	Jülich, W. 1982. Higher taxa of Basidiomycetes. Bibliotheca Mycologica. 85:1-485
f__Chaetomiaceae	TRUE	Soil	-	10.1007/s13225-015-0338-5
f__Chaetothyriaceae	TRUE	Plant	-	10.3852/11-066
f__Cintractiaceae	TRUE	Plant	X	10.1079/9780851998268.0000	synonym with Anthracoideaceae, smut fungi, parastic
f__Cirrosporiaceae	FALSE	Plant	O	10.3767/persoonia.2019.42.02
f__Cladoniaceae	FALSE	Lichen	X	10.1111/cla.12363
f__Cladosporiaceae	TRUE	Plant	-	10.12998/wjcc.v10.i11.3490	Human infection research
f__Clavicipitaceae	TRUE	Plant & Insect	X	10.1016/s1474-4422(03)00439-3	Human infection research
f__Clitocybaceae	TRUE	Mushroom	O	10.1007/s13225-023-00527-2	Some edible, e.g. Collybia nuda
f__Coccodiniaceae	TRUE	Plant	X	10.1079/9780851998275.0000
f__Coleosporiaceae	TRUE	Plant	X	10.3390/jof10060425	Obligate plant pathogens
f__Coniochaetaceae	TRUE	Plant	O	10.1080/09273948.2022.2048028	Human infection research
f__Coniothyriaceae	TRUE	Plant	-	10.5943/mycosphere/11/1/13	Pathogenic or Saprobic
f__Cordycipitaceae	FALSE	Insect	X	10.5598/imafungus.2017.08.02.08	Parastic
f__Cortinariaceae	TRUE	Mushroom	X	10.3390/jof9111058	Few edible e.g. Cortinarius caperatus, Thaxterogaster multiformis and Thaxterogaster purpurascens
f__Corynesporascaceae	FALSE	Plant	O	10.3390/jof9010107
f__Crepidotaceae	FALSE	Wood	O	10.3732/ajb.92.1.74
f__Cryphonectriaceae	FALSE	Wood	X	10.1111/efp.12803	Pathogen
f__Cryptobasidiaceae	TRUE	Plant	X	10.1079/9780851998275.0000	Plant pathogen
f__Cryptococcaceae	TRUE	-	-	10.1101/cshperspect.a019760	Human infection research
f__Cucurbitariaceae	TRUE	Plant	-	10.1079/9780851998275.0000	Necroprophic or sprobic
f__Cyphellaceae	FALSE	Plant	O	10.3390/jof10100722
f__Cyphellophoraceae	TRUE	-	-	10.1016/j.simyco.2017.01.001	Human infection research
f__Debaryomycetaceae	TRUE	-	-	10.1128/JCM.01451-08	Human infection research
f__Dermateaceae	TRUE	Plant	-	Lumbsch, H.T. & Huhndorf, S.M. (2007) Outline of Ascomycota—2007. Myconet, 13, 1–58	Saprobic or pathogenic
f__Diaporthaceae	TRUE	Plant	X	10.3897/mycokeys.99.110043	Plant pathogen
f__Diatrypaceae	FALSE	Wood	O	10.3390/jof9121151
f__Didymellaceae	TRUE	-	-	10.3114/sim.2010.65.01	Human infection research
f__Didymosphaeriaceae	FALSE	Plant	-	10.3389/fmicb.2022.1016285	Many nutritional mode
f__Dipodascaceae	TRUE	Yeast	-	10.1099/acmi.0.000001	Human infection research
f__Doassansiaceae	TRUE	Plant	X	10.2307/3761268	smut fungi, parastic
f__Dothioraceae	FALSE	Wood	X	10.1079/9780851998275.0000	Woody plants
f__Drepanopezizaceae	TRUE	Plant	X	10.1079/9780851998268.0000
f__Elaphomycetaceae	FALSE	Wood	-	10.3114/fuse.2021.07.06	Deer Truffle
f__Elsinoaceae	TRUE	Plant	X	10.1079/9780851998275.0000
f__Erysiphaceae	TRUE	Plant	X	10.3389/fmicb.2020.01571
f__Erythrogloeaceae	FALSE	Wood	X	10.3897/mycokeys.48.31715
f__Exobasidiaceae	TRUE	Plant	X	10.3852/13-202	Plant pathogen; In our DB, only Exobasidium
f__Filobasidiaceae	TRUE	-	-	10.1101/cshperspect.a019760	Human infection research
f__Fistulinaceae	TRUE	Mushroom	O	10.3390/biom10111502	In our DB, Fistulina hepatica (Beefsteak mushroom), Edible
f__Fomitopsidaceae	TRUE	Mushroom	O	10.3390/nu12030609	Some are used as medicine
f__Gautieriaceae	FALSE	Mushroom	O	10.2193/0022-541X(2005)69	In our DB, Inedible species only
f__Gelatoporiaceae	FALSE	Wood	O	10.1111/1462-2920.16372
f__Geoglossaceae	FALSE	Soil	-	10.3897/mycokeys.92.83928
f__Gloeophyllaceae	FALSE	Wood	O	10.1016/j.mycres.2007.01.012
f__Glomerellaceae	TRUE	Plant	-	10.1016/j.diagmicrobio.2024.116540	Human infection research
f__Glomosporiaceae	TRUE	Plant	X	10.1094/PDIS-11-20-2438-FE	Plant pathogen, Only genera Thecaphora is in our DB
f__Gnomoniaceae	TRUE	Plant	X	10.3114/sim.2008.62.01
f__Golubeviaceae	TRUE	Plant	X	10.1016/j.biocontrol.2020.104446	Only genera Golubevia is in our DB
f__Gomphaceae	TRUE	Mushroom	-	10.1016/j.talanta.2018.05.065	Only genera Ramaria is in our DB; Coral fungi, some are edible
f__Gondwanamycetaceae	TRUE	Plant	X	10.5598/imafungus.2015.06.02.10	Only genera Knoxdaviesia is in our DB
f__Halosphaeriaceae	FALSE	Water	-	Jones, E.B.J. & Sakayaroj, Jariya & Suetrong, Satinee & Somrithipol, Sayanh & Pang, Ka-Lai. (2009). Classification of marine Ascomycota, anamorphic taxa and Basidiomycota. Fungal Diversity. 35. 1-187.
f__Helotiaceae	TRUE	Plant	-	10.1079/9780851998268.0000	Many nutritional mode
f__Hericiaceae	TRUE	Mushroom	O	10.3390/ijms242115960	Hericium; edible genus
f__Herpotrichiellaceae	TRUE	-	-	10.1128/IAI.72.1.229-237.2004	Human infection research
f__Hyaloscyphaceae	FALSE	Wood	O	10.3767/persoonia.2021.46.02
f__Hydnangiaceae	TRUE	Mushroom	X	10.1186/1746-4269-3-4	Some edible
f__Hymenochaetaceae	TRUE	Wood	O	10.3389/fphar.2023.1136897	Some edible and used as medicine
f__Hypocreaceae	TRUE	-	-	10.5144/0256-4947.2015.406	Human infection research
f__Hypoxylaceae	FALSE	Plant	O	10.3390/microorganisms12010072
f__Hysterangiaceae	FALSE	Soil	X	10.1007/978-3-662-06827-4_13	Forest soil
f__Hysteriaceae	TRUE	Plant	X	Alexopoulos, C. J., Mims, C. W., & Blackwell, M. (1996). Introductory Mycology (4th ed.)	Few pathogenic to plant
f__Irpicaceae	FALSE	Wood	O	10.3389/fmicb.2022.911978
f__Kickxellaceae	FALSE	Soil	-	10.1080/00275514.2017.1401892
f__Lachnaceae	FALSE	Wood	O	10.1094/PHYTO-09-19-0350-A	Previously Hyaloscyphaceae
f__Lasiosphaeriaceae	FALSE	Soil	X	10.3390/microorganisms8091430
f__Lentitheciaceae	FALSE	Plant	O	10.1007/s11557-021-01692-x
f__Leptodontidiaceae	TRUE	Plant	X	10.1093/femsec/fiw144	In our DB only Leptodontidium, which is dark septate endophyte
f__Letrouitiaceae	FALSE	Lichen	X	10.3390/d16050254	In our DB only Letrouitia
f__Lichinaceae	FALSE	Lichen	X	10.1006/lich.2001.0367
f__Lipomycetaceae	TRUE	Yeast	-	10.1111/j.1567-1364.2007.00246.x
f__Lulworthiaceae	FALSE	Water	-	10.3390/jof10070474	Obligate marine fungi
f__Lycoperdaceae	TRUE	Mushroom	O	10.1016/j.foodchem.2014.02.108	Only Calvatia gigantea in our DB, edible
f__Lyophyllaceae	TRUE	Mushroom	O	10.1007/978-981-16-4999-8_9	Edible
f__Magnaporthaceae	TRUE	Plant	X	10.1534/g3.115.020057	Plant pathogen
f__Malasseziaceae	TRUE	-	-	10.1097/INF.0000000000002591	Human infection research
f__Malbrancheaceae	FALSE	Soil	-	10.1016/j.funbio.2012.01.010	In our DB only Malbranchea cinnamomea
f__Massarinaceae	FALSE	Plant	O	10.3390/jof9020280
f__Meripilaceae	TRUE	Mushroom	-	10.1615/IntJMedMushrooms.2024056428	Meripilus sumstinei, giant polypore edible
f__Meruliaceae	FALSE	Wood	O	10.3389/fmicb.2022.911978
f__Metschnikowiaceae	TRUE	Yeast	-	10.3390/microorganisms8071038
f__Microascaceae	TRUE	-	-	10.1016/j.idcr.2020.e00984	Human infection research
f__Microdochiaceae	TRUE	Plant	X	10.3390/microorganisms8030340	In our DB only Microdochium genera; plant pathogen
f__Mollisiaceae	TRUE	Plant	-	10.1016/j.simyco.2020.02.005	Not well understood
f__Morchellaceae	TRUE	Mushroom	O	10.1016/j.ijbiomac.2023.125819	Morchella edible
f__Morosphaeriaceae	FALSE	Water	-	10.7872/crym.v33.iss3.2012.333
f__Mortierellaceae	FALSE	Soil	-	10.3852/16-042	Synonym with Mortierella
f__Mrakiaceae	TRUE	Yeast	-	10.1016/j.simyco.2015.12.001	Some species live in extremely cold environment
f__Mycosphaerellaceae	TRUE	Plant	X	10.3767/003158509X479531	Plant pahtogen
f__Nannizziopsiaceae	TRUE	Reptile	X	10.3201/eid2403.170772
f__Nectriaceae	TRUE	-	-	10.1590/0037-8682-0013-2020	Human infection research
f__Nigrogranaceae	TRUE	-	-	10.1128/JCM.01723-17	Human infection research, In our DB only Nigrograna mackinnonii species
f__Omphalotaceae	TRUE	Mushroom	-	10.3390/ijms23168980	Lentinula edodes, also known as shiitake, edible
f__Onygenaceae	TRUE	-	-	10.1128/microbiolspec.funk-0014-2016	Human infection research
f__Ophioceraceae	FALSE	Wood	-	10.1371/journal.pone.0253853	Limited information
f__Ophiocordycipitaceae	FALSE	Insect	-	10.1016/j.ympev.2008.08.028
f__Ophiostomataceae	FALSE	Wood	X	10.3852/13-073
f__Orbiliaceae	FALSE	-	O	10.5943/mycosphere/9/1/5	Nematodes-trapping fungi
f__Parmeliaceae	FALSE	Lichen	X	10.1111/j.1756-1051.2012.00008.x
f__Patellariaceae	FALSE	Plant	O	10.3390/jof11010044
f__Peniophoraceae	TRUE	Plant	X	10.1079/9780851998268.0000	Only genera Peniophora in our DB; plant pathogen
f__Periconiaceae	FALSE	Plant	X	10.1016/j.funbio.2019.08.003	Mostly saprobe
f__Pertusariaceae	FALSE	Lichen	X	10.1016/j.ympev.2004.04.014
f__Pezizaceae	FALSE	Mushroom	O	10.3390/jof9050532	Some edible
f__Phaeomoniellaceae	TRUE	Plant	X	10.14601/Phytopathol_Mediterr-1530
f__Phaeosphaeriaceae	TRUE	Plant	X	10.1007/s13225-014-0308-3
f__Phaeotrichaceae	FALSE	-	O	10.1079/9780851998275.0000	Not well understood
f__Phaffomycetaceae	TRUE	Yeast	-	10.1186/s42523-021-00131-2
f__Phanerochaetaceae	FALSE	Wood	O	10.3389/fmicb.2022.911978
f__Phyllostictaceae	TRUE	Plant	-	10.3897/mycokeys.95.100414	Many nutritional mode
f__Physalacriaceae	TRUE	Mushroom	-	10.3732/ajb.1000097	Armillaria mellea, commonly known as honey fungus edible
f__Pichiaceae	TRUE	Yeast	-	10.3897/mycokeys.114.142474
f__Piedraiaceae	TRUE	-	-	Sharma, P., Nassereddin, A., & Sonthalia, S. (2023, February 13). Black piedra (Bookshelf ID: NBK545178). In StatPearls. StatPearls Publishing. https://www.ncbi.nlm.nih.gov/books/NBK545178/	Human infection research
f__Plectosphaerellaceae	TRUE	Plant	X	10.1016/j.simyco.2018.10.005
f__Pleosporaceae	TRUE	Plant	-	10.2478/v10032-012-0001-6	Only Alternaria genera in our DB; pathogen
f__Pleurostomataceae	FALSE	Wood	-	10.1094/PDIS-08-20-1771-RE	Only Pleurostoma genera in our DB
f__Pleurotaceae	TRUE	Mushroom	O	10.22159/ajpcr.2017.v10i4.16867	Edible
f__Pneumocystaceae	TRUE	-	-	10.1080/14656566.2021.1915989	Human infection research
f__Podosporaceae	TRUE	-	-	10.1016/j.tim.2022.09.006	Only podospora anserina was studied, not well understood
f__Polyporaceae	TRUE	Mushroom	O	10.1002/elsc.202400048	Some edible
f__Porotheleaceae	FALSE	Mushroom	O	10.5941/MYCO.2014.42.1.22	Only one species, Megacollybia marginata; Not edible
f__Postiaceae	FALSE	Wood	X	10.3390/jof10090655
f__Powellomycetaceae	FALSE	Soil	-	10.1139/b95-151
f__Protomycetaceae	TRUE	Plant	X	10.1079/9780851998268.0000
f__Pseudodiploosporaceae	TRUE	Mushroom	-	10.1080/21501203.2022.2143919	Not well understood
f__Pseudopyrenochaetaceae	TRUE	Plant	X	10.1094/PDIS-08-22-2009-RE	Plant root
f__Pucciniaceae	TRUE	Plant	X	10.1080/00275514.2022.2084672	Rust fungus
f__Punctulariaceae	FALSE	Wood	O	10.3897/mycokeys.90.84562
f__Pyriculariaceae	TRUE	Plant	X	10.1016/j.simyco.2014.09.004	Rice blast disease
f__Pyronemataceae	TRUE	Plant	-	10.1016/j.mycres.2007.03.014	Mostly saprotrophic but some parastic
f__Racodiaceae	FALSE	Plant	X	10.47371/mycosci.2021.10.001	Only one species in our DB Racodium therryanum, Snow mold
f__Ramalinaceae	FALSE	Lichen	X	10.3897/mycokeys.48.33001
f__Rhizinaceae	FALSE	Soil	-	10.3852/mycologia.97.4.788	Only one species in our DB Rhizina undulata
f__Rhizophlyctidaceae	FALSE	Soil	-	10.1007/s00253-018-9431-5	Only one species in our DB Rhizophlyctis rosea
f__Rhizopogonaceae	FALSE	Wood	X	10.1080/00275514.2019.1647395	Only one genera in our DB Rhizopogon, pine plantation
f__Rhynchogastremaceae	TRUE	Yeast	-	10.1186/s12879-022-07591-0	Only one genera in our DB Papiliotrema, Human infection research
f__Rhytismataceae	FALSE	Wood	X	10.3897/mycokeys.76.58465	Wide range of hosts
f__Robbaueraceae	TRUE	Food	-	10.1016/j.foohum.2024.100460	Only one species in our DB Robbauera albescens
f__Rutstroemiaceae	TRUE	Plant	X	10.1094/PDIS-08-21-1853-RE	Main genera Clarireedia
f__Saccharomycetaceae	TRUE	Yeast	-	10.1038/s41598-023-36857-z
f__Saccharomycodaceae	TRUE	Yeast	-	10.1093/femsyr/foad010
f__Saccharomycopsidaceae	TRUE	Yeast	-	10.1016/j.biotechadv.2009.03.003	Only one genera in our DB Saccharomycopsis
f__Saccotheciaceae	TRUE	Plant	X	10.1139/w02-044	Known as Dothioraceae
f__Sarocladiaceae	TRUE	-	-	10.1111/myc.13169	Human infection research
f__Schizoparmaceae	TRUE	Plant	X	10.1094/PDIS-12-16-1741-RE	Only one genera in our DB Coniella
f__Schizophyllaceae	TRUE	-	-	10.1093/qjmed/hcab047	Human infection research
f__Schizoporaceae	FALSE	Wood	O	10.1016/j.jbiotec.2015.06.426	Only one species in our DB Schizopora paradoxa
f__Schizosaccharomycetaceae	TRUE	Yeast	-	10.1093/femsyr/foac064
f__Schizotheciaceae	FALSE	Soil	-	10.3390/microorganisms8091430
f__Sclerodermataceae	FALSE	Mushroom	-	10.1002/ams2.460	Poisonous mushroom
f__Sclerotiniaceae	TRUE	Plant	X	10.3390/ijms22041865	Plant pathogen
f__Sordariaceae	FALSE	Plant	O	10.1016/j.mycres.2005.09.014	All of the genus are not human-related. Soil, wood, and saprobes
f__Spiromastigoidaceae	TRUE	-	-	10.1128/JCM.01325-20	Only one genera in our DB Spiromastigoides, human infection research
f__Sporidiobolaceae	TRUE	Yeast	-	10.1155/2022/7830126	Human infection research
f__Sporocadaceae	TRUE	-	-	10.2147/OPTH.S48732	Human infection research
f__Sporormiaceae	FALSE	Plant	O	10.7872/crym/v37.iss1.2016.75
f__Squamanitaceae	TRUE	Mushroom	X	10.3390/jof9111071	Only one species in our DB Floccularia luteovirens
f__Stachybotryaceae	TRUE	-	-	10.1080/1369378031000137350	Human infection research
f__Steccherinaceae	FALSE	Wood	O	10.1080/00275514.2021.1894536
f__Stereaceae	FALSE	Wood	-	10.1080/15572536.2004.11833051	All genus are in wood in our DB
f__Strophariaceae	TRUE	Mushroom	O	10.3390/jof9080792
f__Suillaceae	TRUE	Mushroom	X	10.1615/IntJMedMushrooms.2023051919	Only one genera in our DB Suillus
f__Sympoventuriaceae	TRUE	-	-	10.1177/0956462416646688	Human infection research
f__Taphrinaceae	TRUE	Plant	X	10.1093/gbe/evu067	Only one genera in our DB Taphrina; plant pathogen
f__Teloschistaceae	FALSE	Lichen	X	10.1073/pnas.1507072112
f__Teratosphaeriaceae	TRUE	-	-	10.3390/jof9040423	Human association study
f__Thelephoraceae	TRUE	Mushroom	-	10.1016/j.ijbiomac.2018.08.157	Some edible e.g. Sarcodon imbricatus
f__Thermoascaceae	TRUE	-	-	10.1111/j.1469-0691.2006.01481.x	Human infection research
f__Tilletiaceae	TRUE	Plant	X	10.1186/s12284-022-00612-1	Rice pathogen
f__Togniniaceae	TRUE	-	-	10.1128/JCM.43.4.1752-1767.2005	Only one genus in our DB Phaeoacremonium, Human infection research
f__Torpedosporaceae	FALSE	Water	-	10.1016/j.mycres.2006.10.005	Only one species in our DB Torpedospora radiata; marine fungus
f__Trapeliaceae	FALSE	Lichen	X	10.1007/s13225-015-0332-y
f__Tremellaceae	TRUE	Mushroom	-	10.1007/s00403-023-02550-4	Only one genera in our DB Tremella
f__Trichocomaceae	TRUE	-	-	10.1038/s41564-021-00993-x	Human infection research
f__Tricholomataceae	TRUE	Mushroom	O	10.1080/10408398.2021.2023857	Only one genus in our DB Tricholoma; some edible
f__Trichomeriaceae	TRUE	-	-	10.1016/j.funbio.2015.08.018	Human association study
f__Trichomonascaceae	TRUE	Yeast	-	10.3897/mycokeys.90.83829
f__Trichosporonaceae	TRUE	-	-	10.1017/S0950268820001624	Human infection study
f__Trigonopsidaceae	FALSE	Yeast	-	10.1042/BST0351588
f__Trypetheliaceae	FALSE	Lichen	X	10.1017/S0024282916000487
f__Tuberaceae	TRUE	Mushroom	X	10.1038/nature08867	Truffles
f__Umbilicariaceae	FALSE	Lichen	X	10.1038/s41598-024-65806-7
f__Ustilaginaceae	TRUE	Plant	X	10.1042/EBC20200141	Plant pathogen, smut fungi
f__Valsaceae	FALSE	Wood	-	10.1093/g3journal/jkac312
f__Valsariaceae	TRUE	Plant	X	10.1094/PDIS-01-23-0066-PDN	Only one genera in our DB Myrmaecium
f__Venturiaceae	TRUE	Plant	X	10.3389/fpls.2022.1061136	Only one genera in our DB Venturia
f__Verrucariaceae	FALSE	Lichen	X	10.1038/s41598-017-07778-5
f__Violaceomycetaceae	TRUE	Yeast	-	10.3852/14-260	Only one species is our DB Violaceomyces palustris
f__Wallemiaceae	TRUE	-	-	10.1128/JCM.01920-07	Human infection research
f__Xylariaceae	TRUE	-	O	10.1186/s40529-023-00389-6	Many hosts and many nutritional modes
f__Zalariaceae	TRUE	Yeast	-	10.1111/jam.15259	Only one genus in our DB Zalaria
