## Supplemental Table 4 for "Human body-site-stratified fungal genomic catalogs enhancing human mycobiome analysis"

### Sheet: Table 4a
Supplementary Table 4a. Summary of computational efficiency of three fungal profilers
Body site	Bacterial database	Cohorts	Samples	Total sequence (Gbp)	Decontam+Kraken2 (min/sample)	MiCoP (min/sample)	EukDetect (min/sample)	MiCoP / Decontam ratio	EukDetect / Decontam ratio	Bacterial pass (% of total)	Peak memory (GB)
Gut	HRGMv2 (130 GB)	11	1315	6619	2.691	47.221	2.181	16.8	0.82	95.6	44.8
Oral	HROM (58 GB)	10	682	1818	1.526	21.017	1.153	11.88	0.74	94.3	18.4
Skin	SMGC (2.7 GB)	4	455	129	0.193	2.709	0.171	12.13	0.9	72.9	26
Vaginal	VMGC (2.3 GB)	3	439	775	0.378	11.963	0.374	18.76	1.14	90	5.7

### Sheet: Table 4b
Supplementary Table 4b. Computational efficiency of three fungal profilers across cohorts
Body site	Cohort ID	Samples	Total sequence (Gbp)	Decontam+Kraken2 (min)	MiCoP (min)	EukDetect (min)	Decontam+Kraken2 (min/sample)	MiCoP (min/sample)	EukDetect (min/sample)	Decontam+Kraken2 (min/Gbp)	MiCoP (min/Gbp)	EukDetect (min/Gbp)	MiCoP / Decontam ratio	EukDetect / Decontam ratio	Bacterial pass (min)	Fungal pass (min)	Bracken (min)	Bacterial pass (% of total)	Peak memory (GB)
Gut	Feng_2015	156	760.3	522.42	6483.37	340.27	3.3488	41.56	2.1812	0.6871	8.5271	0.4475	12.41	0.65	502.54	19.52	0.33	96.2	48
Gut	Han_2022	167	978.8	449.37	10942	390.82	2.6908	65.5213	2.3402	0.4591	11.1785	0.3993	24.35	0.87	432.28	16.68	0.38	96.2	51.2
Gut	Hong_2022	61	329.8	144.63	1641.38	124.23	2.371	26.9079	2.0366	0.4386	4.9775	0.3767	11.35	0.86	138.52	5.93	0.18	95.8	41.7
Gut	Hu_2019	76	429.9	188.25	3588.8	155.6	2.477	47.2211	2.0474	0.4378	8.3471	0.3619	19.06	0.83	180.62	7.46	0.16	95.9	44.8
Gut	Li_2017	196	933.6	466.43	8215.33	401.45	2.3798	41.915	2.0482	0.4996	8.7996	0.43	17.61	0.86	447.36	18.65	0.4	95.9	44.8
Gut	PRJEB53401	118	178.7	106.1	1085.97	84.12	0.8992	9.2031	0.7129	0.5937	6.0765	0.4707	10.24	0.79	98.89	6.97	0.23	93.2	40.4
Gut	PRJNA961076	90	704.1	325.3	4409.48	265.65	3.6144	48.9943	2.9517	0.462	6.2628	0.3773	13.56	0.82	312.05	13.02	0.19	95.9	49.7
Gut	Roth-Schulze_2021	131	886.7	415.97	6986.53	339.67	3.1753	53.3323	2.5929	0.4691	7.8792	0.3831	16.8	0.82	398.05	17.6	0.28	95.7	47.6
Gut	Wan_2019	30	319.6	136.37	2377.42	109.32	4.5456	79.2472	3.6439	0.4267	7.4393	0.3421	17.43	0.8	130.82	5.48	0.07	95.9	47.8
Gut	Xiong_2023	238	777.5	350.12	3863.32	283.97	1.4711	16.2324	1.1931	0.4503	4.9691	0.3652	11.03	0.81	331.31	18.26	0.52	94.6	43.9
Gut	ZuoK_2020	52	320.3	141.18	2631.08	119.82	2.7151	50.5978	2.3042	0.4408	8.2153	0.3741	18.64	0.85	136.15	4.92	0.1	96.4	44.1
Oral	PRJDB11203_Healthy_SubgingivalPlaque_oral	19	1.9	1.5	15.28	1.56	0.0788	0.8042	0.0821	0.7932	8.1001	0.8268	10.21	1.04	1.25	0.21	0.04	83.4	12.3
Oral	PRJDB11203_Periodontitis_SubgingivalPlaque_oral	23	2.5	1.98	20.91	1.8	0.0862	0.909	0.0785	0.8063	8.5059	0.7342	10.55	0.91	1.65	0.28	0.04	83.4	12.5
Oral	PRJEB28422_ColorectalCancer_Saliva_oral	89	55.9	32.66	368.87	22.02	0.367	4.1446	0.2475	0.5846	6.602	0.3942	11.29	0.67	30.54	1.96	0.16	93.5	14.7
Oral	PRJEB28422_Healthy_Saliva_oral	132	99.5	65.25	698.95	41.36	0.4943	5.2951	0.3134	0.6559	7.0254	0.4158	10.71	0.63	62.56	2.44	0.25	95.9	15.5
Oral	PRJEB62577_COVID-19_Saliva_oral	59	183.8	79.4	1165.33	66.45	1.3458	19.7514	1.1263	0.4319	6.3388	0.3615	14.68	0.84	77.28	2.01	0.11	97.3	18
Oral	PRJEB62577_Healthy_Saliva_oral	64	268	109.15	1651.75	97.3	1.7055	25.8086	1.5203	0.4072	6.1626	0.363	15.13	0.89	106.93	2.1	0.11	98	18.7
Oral	PRJEB6997_Healthy_DentalPlaque_oral	51	262.1	169.52	1903.95	120.18	3.3239	37.3324	2.3565	0.6469	7.2654	0.4586	11.23	0.71	166.24	3.17	0.1	98.1	21.3
Oral	PRJEB6997_Healthy_Saliva_oral	80	185.8	136.62	1782.65	94.3	1.7077	22.2831	1.1788	0.7353	9.5948	0.5076	13.05	0.69	133.26	3.2	0.15	97.5	23.6
Oral	PRJEB6997_RheumatoidArthritis_DentalPlaque_oral	92	487.5	300	5425.08	229.88	3.2609	58.9683	2.4987	0.6154	11.1294	0.4716	18.08	0.77	294.66	5.14	0.17	98.2	21.5
Oral	PRJEB6997_RheumatoidArthritis_Saliva_oral	73	271.4	182.53	2276.07	132.1	2.5005	31.179	1.8096	0.6726	8.3871	0.4868	12.47	0.72	179.02	3.37	0.13	98.1	22.9
Skin	PRJNA277905	91	47.9	32.24	409.38	29.96	0.3542	4.4987	0.3292	0.6724	8.5389	0.6249	12.7	0.93	25.81	6.15	0.22	80.1	26.1
Skin	PRJNA281366	73	18.3	12.24	211.55	12.44	0.1677	2.8979	0.1704	0.6704	11.5836	0.681	17.28	1.02	9.58	2.51	0.14	78.2	25.9
Skin	PRJNA489681	189	54.5	41.22	476.37	32.55	0.2181	2.5205	0.1722	0.7566	8.7443	0.5975	11.56	0.79	30.11	10.69	0.36	73	26
Skin	PRJNA507269	102	8	9.36	81.93	8.1	0.0917	0.8033	0.0794	1.1744	10.284	1.0172	8.76	0.87	5.66	3.49	0.19	60.4	25.9
Vaginal	PRJNA208535	272	697.7	260.3	4882.02	296.55	0.957	17.9486	1.0903	0.3731	6.9969	0.425	18.76	1.14	248.89	10.82	0.48	95.6	5.7
Vaginal	PRJNA288562	101	11	6.28	55.32	7.9	0.0621	0.5477	0.0782	0.5682	5.0087	0.7153	8.82	1.26	5.1	1	0.17	81.2	5.4
Vaginal	PRJNA576566	66	66.4	24.93	789.53	24.71	0.3778	11.9626	0.3744	0.3754	11.8855	0.372	31.66	0.99	23.26	1.54	0.11	93.3	5.7
